# Post-glacial expansion dynamics, not refugial isolation, shaped the genetic structure of a migratory bird, the yellow warbler

**DOI:** 10.1101/2021.05.10.443405

**Authors:** Eleanor F. Miller, Michela Leonardi, Zhe Xue, Robert Beyer, Mario Krapp, Marius Somveille, Gian Luigi Somma, Pierpaolo Maisano Delser, Andrea Manica

## Abstract

During the glacial periods of the Pleistocene, swathes of the Northern Hemisphere were covered by ice sheets, tundra, and permafrost, leaving large areas uninhabitable for temperate and boreal species. The glacial refugia paradigm proposes that, during glaciations, species living in the Northern Hemisphere were forced southwards, forming isolated populations that persisted in disjunct regions known as refugia. According to this hypothesis, as ice sheets retreated, species recolonised the continent from these glacial refugia, and the mixing of these lineages is responsible for modern patterns of genetic diversity. An alternative hypothesis is that complex genetic patterns could also arise simply from heterogenous post-glacial expansion dynamics, without separate refugia. Both mitochondrial and genomic data from the North American yellow warbler (*Setophaga petechia)* shows the presence of an eastern and western clade, a pattern often ascribed to the presence of two refugia. However, species distribution modelling (SDM) of the past range of this species fails to identify obvious refugia during the Last Glacial Maximum. Using a climate-informed spatial genetic modelling (CISGeM) framework, which allows us to integrate knowledge of past geographic ranges based on SDM, we reconstructed past population sizes, range expansions, and likely recolonisation dynamics of this species, generating spatially and temporally explicit demographic reconstructions. The model captures the empirical genetic structure despite including only a single, large glacial refugium. The observed contemporary population structure was generated during the expansion dynamics after the glaciation and is due to unbalanced rates of northward advance to the east and west linked to the melting of the icesheets. Thus, modern population structure in this species is consistent with expansion dynamics, and refugial isolation is not required to explain it, highlighting the importance of explicitly testing drivers of geographic structure.

**Significance statement:** Patterns of population differentiation in many species have often been attributed to the mixing of isolates from distinct refugia that formed during periods of glaciation, when range fragmentation was likely. By formally bringing together multiple lines of evidence, we demonstrate that the patterns of genetic diversity seen across the range of the yellow warbler (*Setophaga petechia*) were not the result of multiple isolated refugia. Instead, asymmetric expansion from a single cohesive range generated the observed patterns; the expansion’s asymmetry was due to the uneven melting of the icesheets over time. Thus, we demonstrate the importance of reconstructing species’ range dynamics when trying to explain patterns of genetic differentiation.
