## Supplementary table 2 for "Post-glacial expansion dynamics, not refugial isolation, shaped the genetic structure of a migratory bird, the yellow warbler"

### Sheet: List1
Sumstats_name	obs	min	max	quantile	in_range
between_pi.Pop1.Pop2	0.00585084	4.81333e-05	0.00682288	0.398437	TRUE
between_pi.Pop1.Pop3	0.00579168	4.97e-05	0.00690569	0.281167	TRUE
between_pi.Pop2.Pop3	0.00592048	4.57333e-05	0.00682434	0.30705	TRUE
between_pi.Pop1.Pop4	0.00582071	5.75e-05	0.0096867	0.176343	TRUE
between_pi.Pop2.Pop4	0.00572965	5.55e-05	0.00976207	0.142946	TRUE
between_pi.Pop3.Pop4	0.00590304	5.70333e-05	0.00955523	0.132413	TRUE
between_pi.Pop1.Pop5	0.00592515	5.92e-05	0.00720438	0.264365	TRUE
between_pi.Pop2.Pop5	0.005881	5.81667e-05	0.00703717	0.171964	TRUE
between_pi.Pop3.Pop5	0.00599013	5.96e-05	0.00716283	0.259064	TRUE
between_pi.Pop4.Pop5	0.0057978	5.23333e-05	0.00961487	0.125545	TRUE
between_pi.Pop1.Pop6	0.00579232	4.96e-05	0.00683631	0.283011	TRUE
between_pi.Pop2.Pop6	0.0056606	5.00333e-05	0.00686034	0.215802	TRUE
between_pi.Pop3.Pop6	0.00587167	5.14e-05	0.0066889	0.234725	TRUE
between_pi.Pop4.Pop6	0.00559301	5.72e-05	0.00954703	0.111577	TRUE
between_pi.Pop5.Pop6	0.00581998	6.15667e-05	0.00717979	0.158296	TRUE
between_pi.Pop1.Pop7	0.00579065	6.25667e-05	0.0111025	0.209855	TRUE
between_pi.Pop2.Pop7	0.00576789	5.95e-05	0.01088	0.143407	TRUE
between_pi.Pop3.Pop7	0.005856	6.43e-05	0.0111031	0.146011	TRUE
between_pi.Pop4.Pop7	0.00576647	5e-05	0.0102992	0.126997	TRUE
between_pi.Pop5.Pop7	0.00590151	3.68667e-06	0.0109741	0.206675	TRUE
between_pi.Pop6.Pop7	0.00572269	6.05333e-05	0.0110282	0.141932	TRUE
between_pi.Pop1.Pop8	0.00592745	0.00194491	0.00853425	0.120612	TRUE
between_pi.Pop2.Pop8	0.00594039	0.00193647	0.00849753	0.0880679	TRUE
between_pi.Pop3.Pop8	0.00597536	0.00207956	0.00848991	0.0836887	TRUE
between_pi.Pop4.Pop8	0.00583655	0.00170349	0.00954513	0.0344343	TRUE
between_pi.Pop5.Pop8	0.00589493	0.00220548	0.00887006	0.0592574	TRUE
between_pi.Pop6.Pop8	0.00575782	0.00192908	0.00852806	0.0202134	TRUE
between_pi.Pop7.Pop8	0.00589364	0.00237099	0.0110466	0.0374536	TRUE
between_pi.Pop1.Pop9	0.005812	5.15333e-05	0.00696235	0.254339	TRUE
between_pi.Pop2.Pop9	0.00601943	5.27667e-05	0.00699868	0.409017	TRUE
between_pi.Pop3.Pop9	0.00592088	5.10667e-05	0.00694549	0.246687	TRUE
between_pi.Pop4.Pop9	0.00596966	0.0001378	0.0095744	0.131791	TRUE
between_pi.Pop5.Pop9	0.00604227	0.0001081	0.00724775	0.291954	TRUE
between_pi.Pop6.Pop9	0.00590674	5.42667e-05	0.00691256	0.19409	TRUE
between_pi.Pop7.Pop9	0.00590516	0.000110033	0.0111092	0.0945905	TRUE
between_pi.Pop8.Pop9	0.00600729	0.00423558	0.00848891	0.0888745	TRUE
between_pi.Pop1.Pop10	0.00604337	0.000102767	0.00721841	0.359002	TRUE
between_pi.Pop2.Pop10	0.00610621	0.0001021	0.00714893	0.561574	TRUE
between_pi.Pop3.Pop10	0.00611448	0.000100433	0.00709573	0.598566	TRUE
between_pi.Pop4.Pop10	0.0060092	0.0004217	0.0096019	0.0984627	TRUE
between_pi.Pop5.Pop10	0.00613906	0.0002666	0.00720507	0.625187	TRUE
between_pi.Pop6.Pop10	0.00602889	9.81667e-05	0.00713833	0.227833	TRUE
between_pi.Pop7.Pop10	0.00605576	0.000257967	0.0110954	0.208496	TRUE
between_pi.Pop8.Pop10	0.00606963	0.00445257	0.00852047	0.229078	TRUE
between_pi.Pop9.Pop10	0.00612622	8.71667e-05	0.00692001	0.689815	TRUE
between_pi.Pop1.Pop11	0.00636532	0.00344783	0.00762617	0.891235	TRUE
between_pi.Pop2.Pop11	0.00653071	0.0035057	0.00737224	0.959181	TRUE
between_pi.Pop3.Pop11	0.00637192	0.00342063	0.00711691	0.918409	TRUE
between_pi.Pop4.Pop11	0.00643111	0.00384667	0.00956447	0.919838	TRUE
between_pi.Pop5.Pop11	0.00647603	0.00362229	0.00721863	0.9566	TRUE
between_pi.Pop6.Pop11	0.00636642	0.00332202	0.00729458	0.904441	TRUE
between_pi.Pop7.Pop11	0.00637029	0.00351713	0.0109821	0.84848	TRUE
between_pi.Pop8.Pop11	0.00637252	0.00450549	0.00852755	0.905156	TRUE
between_pi.Pop9.Pop11	0.00639918	0.00337345	0.00703895	0.947496	TRUE
between_pi.Pop10.Pop11	0.00643186	0.00337551	0.00718773	0.972711	TRUE
between_pi.Pop1.Pop12	0.00624713	0.00350247	0.00783996	0.717242	TRUE
between_pi.Pop2.Pop12	0.00634619	0.00367157	0.00773277	0.836702	TRUE
between_pi.Pop3.Pop12	0.00625107	0.00345836	0.00777307	0.752115	TRUE
between_pi.Pop4.Pop12	0.00617744	0.0039599	0.0096953	0.526955	TRUE
between_pi.Pop5.Pop12	0.00629791	0.00376031	0.00759323	0.805979	TRUE
between_pi.Pop6.Pop12	0.0061635	0.00328239	0.00754003	0.487312	TRUE
between_pi.Pop7.Pop12	0.0062708	0.0037972	0.011305	0.716989	TRUE
between_pi.Pop8.Pop12	0.00623188	0.00448803	0.00856804	0.695646	TRUE
between_pi.Pop9.Pop12	0.00625814	0.00334641	0.00762483	0.790559	TRUE
between_pi.Pop10.Pop12	0.00627363	0.00336794	0.00781003	0.826446	TRUE
between_pi.Pop11.Pop12	0.00642673	0.00319909	0.0075933	0.98329	TRUE
between_pi.Pop1.Pop13	0.00620674	0.0044476	0.00885497	0.591882	TRUE
between_pi.Pop2.Pop13	0.0063105	0.00422803	0.008946	0.773596	TRUE
between_pi.Pop3.Pop13	0.00622564	0.00386973	0.0085111	0.663194	TRUE
between_pi.Pop4.Pop13	0.00624061	0.00489337	0.00999527	0.676562	TRUE
between_pi.Pop5.Pop13	0.00634121	0.00440217	0.0083541	0.817088	TRUE
between_pi.Pop6.Pop13	0.00621683	0.00378357	0.00844117	0.628621	TRUE
between_pi.Pop7.Pop13	0.00623598	0.0048261	0.0112637	0.634522	TRUE
between_pi.Pop8.Pop13	0.00621539	0.00453483	0.00892257	0.625763	TRUE
between_pi.Pop9.Pop13	0.00620188	0.0037778	0.0082966	0.628967	TRUE
between_pi.Pop10.Pop13	0.00625613	0.0038256	0.00827013	0.761818	TRUE
between_pi.Pop11.Pop13	0.00634923	0.00368333	0.00795827	0.939728	TRUE
between_pi.Pop12.Pop13	0.0059179	4.95e-05	0.00769605	0.253601	TRUE
between_pi.Pop1.Pop14	0.00623106	0.00353407	0.00790413	0.686819	TRUE
between_pi.Pop2.Pop14	0.00633618	0.00362203	0.00777137	0.829119	TRUE
between_pi.Pop3.Pop14	0.0062504	0.00337321	0.007679	0.75034	TRUE
between_pi.Pop4.Pop14	0.00626299	0.0040554	0.00964863	0.744854	TRUE
between_pi.Pop5.Pop14	0.00637431	0.00401831	0.00752177	0.872681	TRUE
between_pi.Pop6.Pop14	0.00626587	0.0031799	0.00759197	0.75949	TRUE
between_pi.Pop7.Pop14	0.00626312	0.0040786	0.0111315	0.707124	TRUE
between_pi.Pop8.Pop14	0.00623281	0.00448745	0.00853111	0.697421	TRUE
between_pi.Pop9.Pop14	0.00623262	0.00333806	0.00758477	0.745154	TRUE
between_pi.Pop10.Pop14	0.00627514	0.00334695	0.0077673	0.829258	TRUE
between_pi.Pop11.Pop14	0.00638131	0.00323955	0.0076083	0.975062	TRUE
between_pi.Pop12.Pop14	0.00595757	3.24667e-05	0.00638239	0.482287	TRUE
between_pi.Pop13.Pop14	0.00591128	5.10333e-05	0.00770876	0.244082	TRUE
between_pi.Pop1.Pop15	0.00593768	0.0004353	0.0091941	0.139466	TRUE
between_pi.Pop2.Pop15	0.00616338	0.000437193	0.00928203	0.759905	TRUE
between_pi.Pop3.Pop15	0.0059929	0.00064252	0.00931923	0.107959	TRUE
between_pi.Pop4.Pop15	0.00606899	0.000154613	0.00941477	0.463526	TRUE
between_pi.Pop5.Pop15	0.00608928	0.00102575	0.00933463	0.52359	TRUE
between_pi.Pop6.Pop15	0.00602206	0.000427387	0.00926023	0.226888	TRUE
between_pi.Pop7.Pop15	0.00590139	0.00130157	0.0109096	0.0703437	TRUE
between_pi.Pop8.Pop15	0.00607639	0.0017179	0.00991344	0.428792	TRUE
between_pi.Pop9.Pop15	0.00601727	0.00382803	0.00940222	0.0994999	TRUE
between_pi.Pop10.Pop15	0.00625462	0.0046317	0.00934333	0.872473	TRUE
between_pi.Pop11.Pop15	0.0064785	0.00462605	0.00952976	0.939291	TRUE
between_pi.Pop12.Pop15	0.00645807	0.00460328	0.00950479	0.903842	TRUE
between_pi.Pop13.Pop15	0.00635625	0.00471527	0.00990043	0.818471	TRUE
between_pi.Pop14.Pop15	0.00639516	0.00460021	0.0095907	0.872289	TRUE
between_pi.Pop1.Pop16	0.00622678	0.00350227	0.00779272	0.704428	TRUE
between_pi.Pop2.Pop16	0.00646772	0.0035821	0.00739996	0.921336	TRUE
between_pi.Pop3.Pop16	0.00624517	0.00335057	0.00723734	0.761242	TRUE
between_pi.Pop4.Pop16	0.00630916	0.00392817	0.0096383	0.821721	TRUE
between_pi.Pop5.Pop16	0.00628387	0.00371971	0.00722719	0.808975	TRUE
between_pi.Pop6.Pop16	0.00618882	0.00320391	0.00732476	0.602439	TRUE
between_pi.Pop7.Pop16	0.00623407	0.0037963	0.0111078	0.673935	TRUE
between_pi.Pop8.Pop16	0.00627976	0.00454587	0.00854351	0.799733	TRUE
between_pi.Pop9.Pop16	0.00625547	0.00333596	0.00715944	0.803397	TRUE
between_pi.Pop10.Pop16	0.00616501	0.00332455	0.00709781	0.577546	TRUE
between_pi.Pop11.Pop16	0.00638805	0.00313149	0.00704875	0.979902	TRUE
between_pi.Pop12.Pop16	0.00614305	0.00102203	0.00770703	0.730564	TRUE
between_pi.Pop13.Pop16	0.00610659	0.00109747	0.00788117	0.503607	TRUE
between_pi.Pop14.Pop16	0.0061212	0.00107398	0.00770177	0.645954	TRUE
between_pi.Pop15.Pop16	0.00644035	0.00460547	0.00949419	0.910503	TRUE
between_pi.Pop1.Pop17	0.00611669	0.000837533	0.00740721	0.505981	TRUE
between_pi.Pop2.Pop17	0.00635425	0.0008378	0.007161	0.954733	TRUE
between_pi.Pop3.Pop17	0.00612384	0.000847733	0.0070919	0.484546	TRUE
between_pi.Pop4.Pop17	0.00626438	0.000997067	0.0096403	0.847558	TRUE
between_pi.Pop5.Pop17	0.00626859	0.000845967	0.00717247	0.875308	TRUE
between_pi.Pop6.Pop17	0.0061571	0.000838033	0.0070754	0.616682	TRUE
between_pi.Pop7.Pop17	0.00609938	0.000845333	0.0111871	0.275889	TRUE
between_pi.Pop8.Pop17	0.00622067	0.004503	0.00856504	0.75495	TRUE
between_pi.Pop9.Pop17	0.00613579	0.000826933	0.00703125	0.583262	TRUE
between_pi.Pop10.Pop17	0.00619318	0.0008621	0.00696237	0.819439	TRUE
between_pi.Pop11.Pop17	0.00636332	5.80667e-05	0.00687615	0.986885	TRUE
between_pi.Pop12.Pop17	0.00617773	0.00327987	0.007544	0.695323	TRUE
between_pi.Pop13.Pop17	0.00604828	0.00375693	0.00812333	0.142669	TRUE
between_pi.Pop14.Pop17	0.00608417	0.00326752	0.00762393	0.290709	TRUE
between_pi.Pop15.Pop17	0.0063879	0.00459382	0.00940944	0.92454	TRUE
between_pi.Pop16.Pop17	0.00631635	0.00328297	0.00705254	0.942863	TRUE
between_pi.Pop1.Pop18	0.00608088	5.69e-05	0.00705203	0.566391	TRUE
between_pi.Pop2.Pop18	0.00629989	5.60333e-05	0.00696667	0.974117	TRUE
between_pi.Pop3.Pop18	0.00612629	5.62333e-05	0.00698653	0.731786	TRUE
between_pi.Pop4.Pop18	0.00623957	0.000261867	0.0095155	0.912209	TRUE
between_pi.Pop5.Pop18	0.00629098	0.000111267	0.00703752	0.96605	TRUE
between_pi.Pop6.Pop18	0.00615415	5.78333e-05	0.00694399	0.793187	TRUE
between_pi.Pop7.Pop18	0.00606084	0.000116633	0.0110403	0.321986	TRUE
between_pi.Pop8.Pop18	0.00626231	0.00445677	0.00849646	0.926061	TRUE
between_pi.Pop9.Pop18	0.00613796	5.66e-05	0.00694933	0.769793	TRUE
between_pi.Pop10.Pop18	0.00627831	6.89667e-05	0.00697521	0.991149	TRUE
between_pi.Pop11.Pop18	0.00649767	0.00345278	0.00714913	0.978957	TRUE
between_pi.Pop12.Pop18	0.00648029	0.00339382	0.00755833	0.948395	TRUE
between_pi.Pop13.Pop18	0.00630451	0.00379477	0.00832043	0.803628	TRUE
between_pi.Pop14.Pop18	0.0063471	0.00341971	0.0075476	0.877728	TRUE
between_pi.Pop15.Pop18	0.0063593	0.00457426	0.00930709	0.957614	TRUE
between_pi.Pop16.Pop18	0.00644177	0.00337189	0.00716729	0.94851	TRUE
between_pi.Pop17.Pop18	0.00632124	0.000819433	0.00704373	0.964575	TRUE
between_pi.Pop1.Pop19	0.00600878	5.67e-05	0.0070733	0.303132	TRUE
between_pi.Pop2.Pop19	0.0061439	5.43667e-05	0.00707457	0.738193	TRUE
between_pi.Pop3.Pop19	0.00607481	5.42e-05	0.00698377	0.459446	TRUE
between_pi.Pop4.Pop19	0.0061284	0.000306	0.0096372	0.603775	TRUE
between_pi.Pop5.Pop19	0.00617354	0.000154467	0.00707495	0.810542	TRUE
between_pi.Pop6.Pop19	0.00604363	5.84333e-05	0.00700745	0.317238	TRUE
between_pi.Pop7.Pop19	0.00604498	0.0001525	0.0111678	0.227257	TRUE
between_pi.Pop8.Pop19	0.00613652	0.00445299	0.00845895	0.584299	TRUE
between_pi.Pop9.Pop19	0.00610289	5.56333e-05	0.0069947	0.594671	TRUE
between_pi.Pop10.Pop19	0.00619038	5.82e-05	0.00684399	0.921451	TRUE
between_pi.Pop11.Pop19	0.00643549	0.00344211	0.0070959	0.966442	TRUE
between_pi.Pop12.Pop19	0.00635406	0.00341167	0.0075175	0.888054	TRUE
between_pi.Pop13.Pop19	0.00629402	0.00387547	0.00839337	0.797059	TRUE
between_pi.Pop14.Pop19	0.0063161	0.00341727	0.00749077	0.85657	TRUE
between_pi.Pop15.Pop19	0.00615767	0.00451281	0.00933399	0.653445	TRUE
between_pi.Pop16.Pop19	0.00628498	0.00336759	0.00710048	0.846336	TRUE
between_pi.Pop17.Pop19	0.00621137	0.000869967	0.00699877	0.834213	TRUE
between_pi.Pop18.Pop19	0.00623247	5.57333e-05	0.00679895	0.981031	TRUE
between_pi.Pop1.Pop20	0.00569771	0.000392367	0.0108569	0.10729	TRUE
between_pi.Pop2.Pop20	0.00552755	0.000394633	0.0109197	0.0797243	TRUE
between_pi.Pop3.Pop20	0.0057968	0.000428967	0.0110938	0.0650195	TRUE
between_pi.Pop4.Pop20	0.00545796	6.98667e-05	0.0107186	0.112776	TRUE
between_pi.Pop5.Pop20	0.00568267	0.0001194	0.0111043	0.0887824	TRUE
between_pi.Pop6.Pop20	0.00545845	0.000384967	0.0110809	0.0697905	TRUE
between_pi.Pop7.Pop20	0.00562833	0.0001097	0.0110732	0.0864084	TRUE
between_pi.Pop8.Pop20	0.00581597	0.00168113	0.0112487	0.0351949	TRUE
between_pi.Pop9.Pop20	0.00588541	0.00196347	0.0110528	0.0534722	TRUE
between_pi.Pop10.Pop20	0.00591752	0.00305293	0.0110986	0.0248462	TRUE
between_pi.Pop11.Pop20	0.00636265	0.00453649	0.0111612	0.888561	TRUE
between_pi.Pop12.Pop20	0.00614073	0.00456547	0.0112436	0.38636	TRUE
between_pi.Pop13.Pop20	0.00617698	0.00458863	0.0112936	0.501763	TRUE
between_pi.Pop14.Pop20	0.0061955	0.00453685	0.0111386	0.591859	TRUE
between_pi.Pop15.Pop20	0.00593489	4.132e-05	0.0112506	0.176643	TRUE
between_pi.Pop16.Pop20	0.00629113	0.00459113	0.0112382	0.803812	TRUE
between_pi.Pop17.Pop20	0.00620818	0.0033062	0.0110791	0.729666	TRUE
between_pi.Pop18.Pop20	0.0061588	0.00255883	0.0111714	0.743034	TRUE
between_pi.Pop19.Pop20	0.00603009	0.0026791	0.0111677	0.175583	TRUE
between_pi.Pop1.Pop21	0.00584772	0.0003973	0.00922337	0.0896812	TRUE
between_pi.Pop2.Pop21	0.00571289	0.0004003	0.00927067	0.0329592	TRUE
between_pi.Pop3.Pop21	0.00589149	0.000608	0.009271	0.0394358	TRUE
between_pi.Pop4.Pop21	0.0056873	0.00015	0.0094644	0.0384677	TRUE
between_pi.Pop5.Pop21	0.0058795	0.0009758	0.00939367	0.0887132	TRUE
between_pi.Pop6.Pop21	0.00571008	0.000390367	0.00922467	0.022887	TRUE
between_pi.Pop7.Pop21	0.00577333	0.00125003	0.011009	0.0348491	TRUE
between_pi.Pop8.Pop21	0.00586911	0.00169327	0.00973575	0.0659645	TRUE
between_pi.Pop9.Pop21	0.0059649	0.0038039	0.00931589	0.0448291	TRUE
between_pi.Pop10.Pop21	0.00609424	0.00462726	0.00933737	0.314933	TRUE
between_pi.Pop11.Pop21	0.00641131	0.00470085	0.0095	0.9132	TRUE
between_pi.Pop12.Pop21	0.006262	0.00465863	0.00959259	0.74089	TRUE
between_pi.Pop13.Pop21	0.00629426	0.00468573	0.00981387	0.757692	TRUE
between_pi.Pop14.Pop21	0.0063174	0.0046745	0.00941681	0.811603	TRUE
between_pi.Pop15.Pop21	0.00602168	1.18333e-05	0.0083931	0.406135	TRUE
between_pi.Pop16.Pop21	0.00621023	0.00469715	0.00944207	0.652292	TRUE
between_pi.Pop17.Pop21	0.00619886	0.00465169	0.00940392	0.678775	TRUE
between_pi.Pop18.Pop21	0.00620561	0.00465624	0.00935401	0.837163	TRUE
between_pi.Pop19.Pop21	0.00608725	0.00462531	0.00927965	0.326135	TRUE
between_pi.Pop20.Pop21	0.00552752	8.148e-05	0.0113044	0.0311614	TRUE
